# Cotranslational folding of a periplasmic protein domain in *Escherichia coli*

**DOI:** 10.1101/2021.02.06.430026

**Authors:** Hena Sandhu, Rickard Hedman, Florian Cymer, Renuka Kudva, Nurzian Ismail, Gunnar von Heijne

## Abstract

In Gram-negative bacteria, periplasmic domains in inner membrane proteins are cotranslationally translocated across the inner membrane through the SecYEG translocon. To what degree such domains also start to fold cotranslationally is generally difficult to determine using currently available methods. Here, we apply Force Profile Analysis (FPA) – a method where a translational arrest peptide is used to detect folding-induced forces acting on the nascent polypeptide – to follow the cotranslational translocation and folding of the large periplasmic domain of the *E. coli* inner membrane protease LepB *in vivo*. Membrane insertion of LepB’s two N-terminal transmembrane helices is initiated when their respective N-terminal ends reach 45-50 residues away from the peptidyl transferase center (PTC) in the ribosome. The main folding transition in the periplasmic domain involves all but the ~15 most C-terminal residues of the protein and happens when the C-terminal end of the folded part is ~70 residues away from the PTC; a smaller putative folding intermediate is also detected. This implies that wildtype LepB folds post-translationally *in vivo*, and shows that FPA can be used to study both co- and post-translational protein folding in the periplasm.
