## Supplementary Table 1 for "Cotranslational folding of a periplasmic protein domain in *Escherichia coli*"

### Sheet: Construct sequence
LepB 1-77		MANMFALILVIATLVTGILWCVDKFFFAPKRRERQAAAQAAAGDSLDKATLKKVAPKPGWLETGASVFPVLAIVLIV
LepB 78-324		RSFIYEPFQIPSGSMMPTLLIGDFILVEKFAYGIKDPIYQKTLIETGHPKRGDIVVFKYPEDPKLDYIKRAVGLPGDKVTYDPVSKELTIQPGCSSGQACENALPVTYSNVEPSDFVQTFSRRNGGEATSGFFEVPKNETKENGIRLSERKETLGDVTHRILTVPIAQDQVGMYYQQPGQQLATWIVPPGQYFMMGDNRDNSADSRYWGFVPEANLVGRATAIWMSFDKQEGEWPTGLRLSRIGGIH
HA+AP+C-tail		YPYDVPDYAMHAPIRGSPGSSDKQEGEWPTGLRLSRIGGIHSLAVVLQRRDWENPGVTQLNRLAAHPPFASWRNSEEARTDRPSQQLRSLNGEWR*
	N
1-324 not shown	422	YPYDVPDYAMYPYDVPDYAMYPYDVPDYAMYPYDVPDYAMYPYDVPDYAMYPYDVPDYAMYPYDVPDYAMYPYDVPDYAMYPYDVPDYAMHAPIRGSPGSSDKQEGEWPTGLRLSRIGGIHSLAVVLQRRDWENPGVTQLNRLAAHPPFASWRNSEEARTDRPSQQLRSLNGEWR*
1-324 not shown	412	YPYDVPDYAMYPYDVPDYAMYPYDVPDYAMYPYDVPDYAMYPYDVPDYAMYPYDVPDYAMYPYDVPDYAMYPYDVPDYAMHAPIRGSPGSSDKQEGEWPTGLRLSRIGGIHSLAVVLQRRDWENPGVTQLNRLAAHPPFASWRNSEEARTDRPSQQLRSLNGEWR*
1-324 not shown	402	YPYDVPDYAMYPYDVPDYAMYPYDVPDYAMYPYDVPDYAMYPYDVPDYAMYPYDVPDYAMYPYDVPDYAMHAPIRGSPGSSDKQEGEWPTGLRLSRIGGIHSLAVVLQRRDWENPGVTQLNRLAAHPPFASWRNSEEARTDRPSQQLRSLNGEWR*
1-324 not shown	392	YPYDVPDYAMYPYDVPDYAMYPYDVPDYAMYPYDVPDYAMYPYDVPDYAMYPYDVPDYAMHAPIRGSPGSSDKQEGEWPTGLRLSRIGGIHSLAVVLQRRDWENPGVTQLNRLAAHPPFASWRNSEEARTDRPSQQLRSLNGEWR*
1-324 not shown	382	YPYDVPDYAMYPYDVPDYAMYPYDVPDYAMYPYDVPDYAMYPYDVPDYAMHAPIRGSPGSSDKQEGEWPTGLRLSRIGGIHSLAVVLQRRDWENPGVTQLNRLAAHPPFASWRNSEEARTDRPSQQLRSLNGEWR*
1-324 not shown	372	YPYDVPDYAMYPYDVPDYAMYPYDVPDYAMYPYDVPDYAMHAPIRGSPGSSDKQEGEWPTGLRLSRIGGIHSLAVVLQRRDWENPGVTQLNRLAAHPPFASWRNSEEARTDRPSQQLRSLNGEWR*
1-324 not shown	362	YPYDVPDYAMYPYDVPDYAMYPYDVPDYAMHAPIRGSPGSSDKQEGEWPTGLRLSRIGGIHSLAVVLQRRDWENPGVTQLNRLAAHPPFASWRNSEEARTDRPSQQLRSLNGEWR*
1-324 not shown	352	YPYDVPDYAMYPYDVPDYAMHAPIRGSPGSSDKQEGEWPTGLRLSRIGGIHSLAVVLQRRDWENPGVTQLNRLAAHPPFASWRNSEEARTDRPSQQLRSLNGEWR*
1-77 not shown	342	RSFIYEPFQIPSGSMMPTLLIGDFILVEKFAYGIKDPIYQKTLIETGHPKRGDIVVFKYPEDPKLDYIKRAVGLPGDKVTYDPVSKELTIQPGCSSGQACENALPVTYSNVEPSDFVQTFSRRNGGEATSGFFEVPKNETKENGIRLSERKETLGDVTHRILTVPIAQDQVGMYYQQPGQQLATWIVPPGQYFMMGDNRDNSADSRYWGFVPEANLVGRATAIWMSFDKQEGEWPTGLRLSRIGGIHYPYDVPDYAMHAPIRGSPGSSDKQEGEWPTGLRLSRIGGIHSLAVVLQRRDWENPGVTQLNRLAAHPPFASWRNSEEARTDRPSQQLRSLNGEWR*
1-77 not shown	327	RSFIYEPFQIPSGSMMPTLLIGDFILVEKFAYGIKDPIYQKTLIETGHPKRGDIVVFKYPEDPKLDYIKRAVGLPGDKVTYDPVSKELTIQPGCSSGQACENALPVTYSNVEPSDFVQTFSRRNGGEATSGFFEVPKNETKENGIRLSERKETLGDVTHRILTVPIAQDQVGMYYQQPGQQLATWIVPPGQYFMMGDNRDNSADSRYWGFVPEANLVGRATAIWMSFDKQEGYPYDVPDYAMHAPIRGSPGSSDKQEGEWPTGLRLSRIGGIHSLAVVLQRRDWENPGVTQLNRLAAHPPFASWRNSEEARTDRPSQQLRSLNGEWR*
1-77 not shown	319	RSFIYEPFQIPSGSMMPTLLIGDFILVEKFAYGIKDPIYQKTLIETGHPKRGDIVVFKYPEDPKLDYIKRAVGLPGDKVTYDPVSKELTIQPGCSSGQACENALPVTYSNVEPSDFVQTFSRRNGGEATSGFFEVPKNETKENGIRLSERKETLGDVTHRILTVPIAQDQVGMYYQQPGQQLATWIVPPGQYFMMGDNRDNSADSRYWGFVPEANLVGRATAIWYPYDVPDYAMHAPIRGSPGSSDKQEGEWPTGLRLSRIGGIHSLAVVLQRRDWENPGVTQLNRLAAHPPFASWRNSEEARTDRPSQQLRSLNGEWR*
1-77 not shown	313	RSFIYEPFQIPSGSMMPTLLIGDFILVEKFAYGIKDPIYQKTLIETGHPKRGDIVVFKYPEDPKLDYIKRAVGLPGDKVTYDPVSKELTIQPGCSSGQACENALPVTYSNVEPSDFVQTFSRRNGGEATSGFFEVPKNETKENGIRLSERKETLGDVTHRILTVPIAQDQVGMYYQQPGQQLATWIVPPGQYFMMGDNRDNSADSRYWGFVPEANLVGYPYDVPDYAMHAPIRGSPGSSDKQEGEWPTGLRLSRIGGIHSLAVVLQRRDWENPGVTQLNRLAAHPPFASWRNSEEARTDRPSQQLRSLNGEWR*
1-77 not shown	303	RSFIYEPFQIPSGSMMPTLLIGDFILVEKFAYGIKDPIYQKTLIETGHPKRGDIVVFKYPEDPKLDYIKRAVGLPGDKVTYDPVSKELTIQPGCSSGQACENALPVTYSNVEPSDFVQTFSRRNGGEATSGFFEVPKNETKENGIRLSERKETLGDVTHRILTVPIAQDQVGMYYQQPGQQLATWIVPPGQYFMMGDNRDNSADSRYWYPYDVPDYAMHAPIRGSPGSSDKQEGEWPTGLRLSRIGGIHSLAVVLQRRDWENPGVTQLNRLAAHPPFASWRNSEEARTDRPSQQLRSLNGEWR*
1-77 not shown	295	RSFIYEPFQIPSGSMMPTLLIGDFILVEKFAYGIKDPIYQKTLIETGHPKRGDIVVFKYPEDPKLDYIKRAVGLPGDKVTYDPVSKELTIQPGCSSGQACENALPVTYSNVEPSDFVQTFSRRNGGEATSGFFEVPKNETKENGIRLSERKETLGDVTHRILTVPIAQDQVGMYYQQPGQQLATWIVPPGQYFMMGDNRDYPYDVPDYAMHAPIRGSPGSSDKQEGEWPTGLRLSRIGGIHSLAVVLQRRDWENPGVTQLNRLAAHPPFASWRNSEEARTDRPSQQLRSLNGEWR*
1-77 not shown	287	RSFIYEPFQIPSGSMMPTLLIGDFILVEKFAYGIKDPIYQKTLIETGHPKRGDIVVFKYPEDPKLDYIKRAVGLPGDKVTYDPVSKELTIQPGCSSGQACENALPVTYSNVEPSDFVQTFSRRNGGEATSGFFEVPKNETKENGIRLSERKETLGDVTHRILTVPIAQDQVGMYYQQPGQQLATWIVPPGQYYPYDVPDYAMHAPIRGSPGSSDKQEGEWPTGLRLSRIGGIHSLAVVLQRRDWENPGVTQLNRLAAHPPFASWRNSEEARTDRPSQQLRSLNGEWR*
1-77 not shown	279	RSFIYEPFQIPSGSMMPTLLIGDFILVEKFAYGIKDPIYQKTLIETGHPKRGDIVVFKYPEDPKLDYIKRAVGLPGDKVTYDPVSKELTIQPGCSSGQACENALPVTYSNVEPSDFVQTFSRRNGGEATSGFFEVPKNETKENGIRLSERKETLGDVTHRILTVPIAQDQVGMYYQQPGQQLATYPYDVPDYAMHAPIRGSPGSSDKQEGEWPTGLRLSRIGGIHSLAVVLQRRDWENPGVTQLNRLAAHPPFASWRNSEEARTDRPSQQLRSLNGEWR*
1-77 not shown	271	RSFIYEPFQIPSGSMMPTLLIGDFILVEKFAYGIKDPIYQKTLIETGHPKRGDIVVFKYPEDPKLDYIKRAVGLPGDKVTYDPVSKELTIQPGCSSGQACENALPVTYSNVEPSDFVQTFSRRNGGEATSGFFEVPKNETKENGIRLSERKETLGDVTHRILTVPIAQDQVGMYYQYPYDVPDYAMHAPIRGSPGSSDKQEGEWPTGLRLSRIGGIHSLAVVLQRRDWENPGVTQLNRLAAHPPFASWRNSEEARTDRPSQQLRSLNGEWR*
1-77 not shown	263	RSFIYEPFQIPSGSMMPTLLIGDFILVEKFAYGIKDPIYQKTLIETGHPKRGDIVVFKYPEDPKLDYIKRAVGLPGDKVTYDPVSKELTIQPGCSSGQACENALPVTYSNVEPSDFVQTFSRRNGGEATSGFFEVPKNETKENGIRLSERKETLGDVTHRILTVPIAQYPYDVPDYAMHAPIRGSPGSSDKQEGEWPTGLRLSRIGGIHSLAVVLQRRDWENPGVTQLNRLAAHPPFASWRNSEEARTDRPSQQLRSLNGEWR*
1-77 not shown	257	RSFIYEPFQIPSGSMMPTLLIGDFILVEKFAYGIKDPIYQKTLIETGHPKRGDIVVFKYPEDPKLDYIKRAVGLPGDKVTYDPVSKELTIQPGCSSGQACENALPVTYSNVEPSDFVQTFSRRNGGEATSGFFEVPKNETKENGIRLSERKETLGDVTHRILYPYDVPDYAMHAPIRGSPGSSDKQEGEWPTGLRLSRIGGIHSLAVVLQRRDWENPGVTQLNRLAAHPPFASWRNSEEARTDRPSQQLRSLNGEWR*
1-77 not shown	255	RSFIYEPFQIPSGSMMPTLLIGDFILVEKFAYGIKDPIYQKTLIETGHPKRGDIVVFKYPEDPKLDYIKRAVGLPGDKVTYDPVSKELTIQPGCSSGQACENALPVTYSNVEPSDFVQTFSRRNGGEATSGFFEVPKNETKENGIRLSERKETLGDVTHRYPYDVPDYAMHAPIRGSPGSSDKQEGEWPTGLRLSRIGGIHSLAVVLQRRDWENPGVTQLNRLAAHPPFASWRNSEEARTDRPSQQLRSLNGEWR*
1-77 not shown	249	RSFIYEPFQIPSGSMMPTLLIGDFILVEKFAYGIKDPIYQKTLIETGHPKRGDIVVFKYPEDPKLDYIKRAVGLPGDKVTYDPVSKELTIQPGCSSGQACENALPVTYSNVEPSDFVQTFSRRNGGEATSGFFEVPKNETKENGIRLSERKETLYPYDVPDYAMHAPIRGSPGSSDKQEGEWPTGLRLSRIGGIHSLAVVLQRRDWENPGVTQLNRLAAHPPFASWRNSEEARTDRPSQQLRSLNGEWR*
1-77 not shown	247	RSFIYEPFQIPSGSMMPTLLIGDFILVEKFAYGIKDPIYQKTLIETGHPKRGDIVVFKYPEDPKLDYIKRAVGLPGDKVTYDPVSKELTIQPGCSSGQACENALPVTYSNVEPSDFVQTFSRRNGGEATSGFFEVPKNETKENGIRLSERKEYPYDVPDYAMHAPIRGSPGSSDKQEGEWPTGLRLSRIGGIHSLAVVLQRRDWENPGVTQLNRLAAHPPFASWRNSEEARTDRPSQQLRSLNGEWR*
1-77 not shown	241	RSFIYEPFQIPSGSMMPTLLIGDFILVEKFAYGIKDPIYQKTLIETGHPKRGDIVVFKYPEDPKLDYIKRAVGLPGDKVTYDPVSKELTIQPGCSSGQACENALPVTYSNVEPSDFVQTFSRRNGGEATSGFFEVPKNETKENGIRYPYDVPDYAMHAPIRGSPGSSDKQEGEWPTGLRLSRIGGIHSLAVVLQRRDWENPGVTQLNRLAAHPPFASWRNSEEARTDRPSQQLRSLNGEWR*
1-77 not shown	233	RSFIYEPFQIPSGSMMPTLLIGDFILVEKFAYGIKDPIYQKTLIETGHPKRGDIVVFKYPEDPKLDYIKRAVGLPGDKVTYDPVSKELTIQPGCSSGQACENALPVTYSNVEPSDFVQTFSRRNGGEATSGFFEVPKNYPYDVPDYAMHAPIRGSPGSSDKQEGEWPTGLRLSRIGGIHSLAVVLQRRDWENPGVTQLNRLAAHPPFASWRNSEEARTDRPSQQLRSLNGEWR*
1-77 not shown	231	RSFIYEPFQIPSGSMMPTLLIGDFILVEKFAYGIKDPIYQKTLIETGHPKRGDIVVFKYPEDPKLDYIKRAVGLPGDKVTYDPVSKELTIQPGCSSGQACENALPVTYSNVEPSDFVQTFSRRNGGEATSGFFEVPYPYDVPDYAMHAPIRGSPGSSDKQEGEWPTGLRLSRIGGIHSLAVVLQRRDWENPGVTQLNRLAAHPPFASWRNSEEARTDRPSQQLRSLNGEWR*
1-77 not shown	229	RSFIYEPFQIPSGSMMPTLLIGDFILVEKFAYGIKDPIYQKTLIETGHPKRGDIVVFKYPEDPKLDYIKRAVGLPGDKVTYDPVSKELTIQPGCSSGQACENALPVTYSNVEPSDFVQTFSRRNGGEATSGFFEYPYDVPDYAMHAPIRGSPGSSDKQEGEWPTGLRLSRIGGIHSLAVVLQRRDWENPGVTQLNRLAAHPPFASWRNSEEARTDRPSQQLRSLNGEWR*
1-77 not shown	227	RSFIYEPFQIPSGSMMPTLLIGDFILVEKFAYGIKDPIYQKTLIETGHPKRGDIVVFKYPEDPKLDYIKRAVGLPGDKVTYDPVSKELTIQPGCSSGQACENALPVTYSNVEPSDFVQTFSRRNGGEATSGFYPYDVPDYAMHAPIRGSPGSSDKQEGEWPTGLRLSRIGGIHSLAVVLQRRDWENPGVTQLNRLAAHPPFASWRNSEEARTDRPSQQLRSLNGEWR*
1-77 not shown	225	RSFIYEPFQIPSGSMMPTLLIGDFILVEKFAYGIKDPIYQKTLIETGHPKRGDIVVFKYPEDPKLDYIKRAVGLPGDKVTYDPVSKELTIQPGCSSGQACENALPVTYSNVEPSDFVQTFSRRNGGEATSYPYDVPDYAMHAPIRGSPGSSDKQEGEWPTGLRLSRIGGIHSLAVVLQRRDWENPGVTQLNRLAAHPPFASWRNSEEARTDRPSQQLRSLNGEWR*
1-77 not shown	223	RSFIYEPFQIPSGSMMPTLLIGDFILVEKFAYGIKDPIYQKTLIETGHPKRGDIVVFKYPEDPKLDYIKRAVGLPGDKVTYDPVSKELTIQPGCSSGQACENALPVTYSNVEPSDFVQTFSRRNGGEAYPYDVPDYAMHAPIRGSPGSSDKQEGEWPTGLRLSRIGGIHSLAVVLQRRDWENPGVTQLNRLAAHPPFASWRNSEEARTDRPSQQLRSLNGEWR*
1-77 not shown	221	RSFIYEPFQIPSGSMMPTLLIGDFILVEKFAYGIKDPIYQKTLIETGHPKRGDIVVFKYPEDPKLDYIKRAVGLPGDKVTYDPVSKELTIQPGCSSGQACENALPVTYSNVEPSDFVQTFSRRNGGYPYDVPDYAMHAPIRGSPGSSDKQEGEWPTGLRLSRIGGIHSLAVVLQRRDWENPGVTQLNRLAAHPPFASWRNSEEARTDRPSQQLRSLNGEWR*
1-77 not shown	219	RSFIYEPFQIPSGSMMPTLLIGDFILVEKFAYGIKDPIYQKTLIETGHPKRGDIVVFKYPEDPKLDYIKRAVGLPGDKVTYDPVSKELTIQPGCSSGQACENALPVTYSNVEPSDFVQTFSRRNYPYDVPDYAMHAPIRGSPGSSDKQEGEWPTGLRLSRIGGIHSLAVVLQRRDWENPGVTQLNRLAAHPPFASWRNSEEARTDRPSQQLRSLNGEWR*
1-77 not shown	217	RSFIYEPFQIPSGSMMPTLLIGDFILVEKFAYGIKDPIYQKTLIETGHPKRGDIVVFKYPEDPKLDYIKRAVGLPGDKVTYDPVSKELTIQPGCSSGQACENALPVTYSNVEPSDFVQTFSRYPYDVPDYAMHAPIRGSPGSSDKQEGEWPTGLRLSRIGGIHSLAVVLQRRDWENPGVTQLNRLAAHPPFASWRNSEEARTDRPSQQLRSLNGEWR*
1-77 not shown	215	RSFIYEPFQIPSGSMMPTLLIGDFILVEKFAYGIKDPIYQKTLIETGHPKRGDIVVFKYPEDPKLDYIKRAVGLPGDKVTYDPVSKELTIQPGCSSGQACENALPVTYSNVEPSDFVQTFYPYDVPDYAMHAPIRGSPGSSDKQEGEWPTGLRLSRIGGIHSLAVVLQRRDWENPGVTQLNRLAAHPPFASWRNSEEARTDRPSQQLRSLNGEWR*
1-77 not shown	213	RSFIYEPFQIPSGSMMPTLLIGDFILVEKFAYGIKDPIYQKTLIETGHPKRGDIVVFKYPEDPKLDYIKRAVGLPGDKVTYDPVSKELTIQPGCSSGQACENALPVTYSNVEPSDFVQYPYDVPDYAMHAPIRGSPGSSDKQEGEWPTGLRLSRIGGIHSLAVVLQRRDWENPGVTQLNRLAAHPPFASWRNSEEARTDRPSQQLRSLNGEWR*
1-77 not shown	211	RSFIYEPFQIPSGSMMPTLLIGDFILVEKFAYGIKDPIYQKTLIETGHPKRGDIVVFKYPEDPKLDYIKRAVGLPGDKVTYDPVSKELTIQPGCSSGQACENALPVTYSNVEPSDFYPYDVPDYAMHAPIRGSPGSSDKQEGEWPTGLRLSRIGGIHSLAVVLQRRDWENPGVTQLNRLAAHPPFASWRNSEEARTDRPSQQLRSLNGEWR*
1-77 not shown	209	RSFIYEPFQIPSGSMMPTLLIGDFILVEKFAYGIKDPIYQKTLIETGHPKRGDIVVFKYPEDPKLDYIKRAVGLPGDKVTYDPVSKELTIQPGCSSGQACENALPVTYSNVEPSYPYDVPDYAMHAPIRGSPGSSDKQEGEWPTGLRLSRIGGIHSLAVVLQRRDWENPGVTQLNRLAAHPPFASWRNSEEARTDRPSQQLRSLNGEWR*
1-77 not shown	207	RSFIYEPFQIPSGSMMPTLLIGDFILVEKFAYGIKDPIYQKTLIETGHPKRGDIVVFKYPEDPKLDYIKRAVGLPGDKVTYDPVSKELTIQPGCSSGQACENALPVTYSNVEYPYDVPDYAMHAPIRGSPGSSDKQEGEWPTGLRLSRIGGIHSLAVVLQRRDWENPGVTQLNRLAAHPPFASWRNSEEARTDRPSQQLRSLNGEWR*
1-77 not shown	205	RSFIYEPFQIPSGSMMPTLLIGDFILVEKFAYGIKDPIYQKTLIETGHPKRGDIVVFKYPEDPKLDYIKRAVGLPGDKVTYDPVSKELTIQPGCSSGQACENALPVTYSNYPYDVPDYAMHAPIRGSPGSSDKQEGEWPTGLRLSRIGGIHSLAVVLQRRDWENPGVTQLNRLAAHPPFASWRNSEEARTDRPSQQLRSLNGEWR*
1-77 not shown	203	RSFIYEPFQIPSGSMMPTLLIGDFILVEKFAYGIKDPIYQKTLIETGHPKRGDIVVFKYPEDPKLDYIKRAVGLPGDKVTYDPVSKELTIQPGCSSGQACENALPVTYYPYDVPDYAMHAPIRGSPGSSDKQEGEWPTGLRLSRIGGIHSLAVVLQRRDWENPGVTQLNRLAAHPPFASWRNSEEARTDRPSQQLRSLNGEWR*
1-77 not shown	201	RSFIYEPFQIPSGSMMPTLLIGDFILVEKFAYGIKDPIYQKTLIETGHPKRGDIVVFKYPEDPKLDYIKRAVGLPGDKVTYDPVSKELTIQPGCSSGQACENALPVYPYDVPDYAMHAPIRGSPGSSDKQEGEWPTGLRLSRIGGIHSLAVVLQRRDWENPGVTQLNRLAAHPPFASWRNSEEARTDRPSQQLRSLNGEWR*
1-77 not shown	199	RSFIYEPFQIPSGSMMPTLLIGDFILVEKFAYGIKDPIYQKTLIETGHPKRGDIVVFKYPEDPKLDYIKRAVGLPGDKVTYDPVSKELTIQPGCSSGQACENALYPYDVPDYAMHAPIRGSPGSSDKQEGEWPTGLRLSRIGGIHSLAVVLQRRDWENPGVTQLNRLAAHPPFASWRNSEEARTDRPSQQLRSLNGEWR*
1-77 not shown	191	RSFIYEPFQIPSGSMMPTLLIGDFILVEKFAYGIKDPIYQKTLIETGHPKRGDIVVFKYPEDPKLDYIKRAVGLPGDKVTYDPVSKELTIQPGCSSYPYDVPDYAMHAPIRGSPGSSDKQEGEWPTGLRLSRIGGIHSLAVVLQRRDWENPGVTQLNRLAAHPPFASWRNSEEARTDRPSQQLRSLNGEWR*
1-77 not shown	183	RSFIYEPFQIPSGSMMPTLLIGDFILVEKFAYGIKDPIYQKTLIETGHPKRGDIVVFKYPEDPKLDYIKRAVGLPGDKVTYDPVSKELYPYDVPDYAMHAPIRGSPGSSDKQEGEWPTGLRLSRIGGIHSLAVVLQRRDWENPGVTQLNRLAAHPPFASWRNSEEARTDRPSQQLRSLNGEWR*
1-77 not shown	175	RSFIYEPFQIPSGSMMPTLLIGDFILVEKFAYGIKDPIYQKTLIETGHPKRGDIVVFKYPEDPKLDYIKRAVGLPGDKVTLYPYDVPDYAMHAPIRGSPGSSDKQEGEWPTGLRLSRIGGIHSLAVVLQRRDWENPGVTQLNRLAAHPPFASWRNSEEARTDRPSQQLRSLNGEWR*
1-77 not shown	167	RSFIYEPFQIPSGSMMPTLLIGDFILVEKFAYGIKDPIYQKTLIETGHPKRGDIVVFKYPEDPKLDYIKRAVYPYDVPDYAMHAPIRGSPGSSDKQEGEWPTGLRLSRIGGIHSLAVVLQRRDWENPGVTQLNRLAAHPPFASWRNSEEARTDRPSQQLRSLNGEWR*
1-77 not shown	159	RSFIYEPFQIPSGSMMPTLLIGDFILVEKFAYGIKDPIYQKTLIETGHPKRGDIVVFKYPEDPKYPYDVPDYAMHAPIRGSPGSSDKQEGEWPTGLRLSRIGGIHSLAVVLQRRDWENPGVTQLNRLAAHPPFASWRNSEEARTDRPSQQLRSLNGEWR*
1-77 not shown	151	RSFIYEPFQIPSGSMMPTLLIGDFILVEKFAYGIKDPIYQKTLIETGHPKRGDIVVYPYDVPDYAMHAPIRGSPGSSDKQEGEWPTGLRLSRIGGIHSLAVVLQRRDWENPGVTQLNRLAAHPPFASWRNSEEARTDRPSQQLRSLNGEWR*
	151	MANMFALILVIATLVTGILWCVDKFFFAPKRRERQAAAQAAAGDSLDKATLKKVAPKPGWLETGASVFPVLAIVLIVRSFIYEPFQIPSGSMMPTLLIGDFILVEKFAYGIKDPIYQKTLIETGHPKRGDIVVYPYDVPDYAMHAPIRGSPGSSDKQEGEWPTGLRLSRIGGIHSLAVVLQRRDWENPGVTQLNRLAAHPPFASWRNSEEARTDRPSQQLRSLNGEWR*
	143	MANMFALILVIATLVTGILWCVDKFFFAPKRRERQAAAQAAAGDSLDKATLKKVAPKPGWLETGASVFPVLAIVLIVRSFIYEPFQIPSGSMMPTLLIGDFILVEKFAYGIKDPIYQKTLIETGHYPYDVPDYAMHAPIRGSPGSSDKQEGEWPTGLRLSRIGGIHSLAVVLQRRDWENPGVTQLNRLAAHPPFASWRNSEEARTDRPSQQLRSLNGEWR*
	137	MANMFALILVIATLVTGILWCVDKFFFAPKRRERQAAAQAAAGDSLDKATLKKVAPKPGWLETGASVFPVLAIVLIVRSFIYEPFQIPSGSMMPTLLIGDFILVEKFAYGIKDPIYQKTYPYDVPDYAMHAPIRGSPGSSDKQEGEWPTGLRLSRIGGIHSLAVVLQRRDWENPGVTQLNRLAAHPPFASWRNSEEARTDRPSQQLRSLNGEWR*
	135	MANMFALILVIATLVTGILWCVDKFFFAPKRRERQAAAQAAAGDSLDKATLKKVAPKPGWLETGASVFPVLAIVLIVRSFIYEPFQIPSGSMMPTLLIGDFILVEKFAYGIKDPIYQYPYDVPDYAMHAPIRGSPGSSDKQEGEWPTGLRLSRIGGIHSLAVVLQRRDWENPGVTQLNRLAAHPPFASWRNSEEARTDRPSQQLRSLNGEWR*
	129	MANMFALILVIATLVTGILWCVDKFFFAPKRRERQAAAQAAAGDSLDKATLKKVAPKPGWLETGASVFPVLAIVLIVRSFIYEPFQIPSGSMMPTLLIGDFILVEKFAYGIYPYDVPDYAMHAPIRGSPGSSDKQEGEWPTGLRLSRIGGIHSLAVVLQRRDWENPGVTQLNRLAAHPPFASWRNSEEARTDRPSQQLRSLNGEWR*
	127	MANMFALILVIATLVTGILWCVDKFFFAPKRRERQAAAQAAAGDSLDKATLKKVAPKPGWLETGASVFPVLAIVLIVRSFIYEPFQIPSGSMMPTLLIGDFILVEKFAYYPYDVPDYAMHAPIRGSPGSSDKQEGEWPTGLRLSRIGGIHSLAVVLQRRDWENPGVTQLNRLAAHPPFASWRNSEEARTDRPSQQLRSLNGEWR*
	125	MANMFALILVIATLVTGILWCVDKFFFAPKRRERQAAAQAAAGDSLDKATLKKVAPKPGWLETGASVFPVLAIVLIVRSFIYEPFQIPSGSMMPTLLIGDFILVEKFYPYDVPDYAMHAPIRGSPGSSDKQEGEWPTGLRLSRIGGIHSLAVVLQRRDWENPGVTQLNRLAAHPPFASWRNSEEARTDRPSQQLRSLNGEWR*
	123	MANMFALILVIATLVTGILWCVDKFFFAPKRRERQAAAQAAAGDSLDKATLKKVAPKPGWLETGASVFPVLAIVLIVRSFIYEPFQIPSGSMMPTLLIGDFILVEYPYDVPDYAMHAPIRGSPGSSDKQEGEWPTGLRLSRIGGIHSLAVVLQRRDWENPGVTQLNRLAAHPPFASWRNSEEARTDRPSQQLRSLNGEWR*
	121	MANMFALILVIATLVTGILWCVDKFFFAPKRRERQAAAQAAAGDSLDKATLKKVAPKPGWLETGASVFPVLAIVLIVRSFIYEPFQIPSGSMMPTLLIGDFILYPYDVPDYAMHAPIRGSPGSSDKQEGEWPTGLRLSRIGGIHSLAVVLQRRDWENPGVTQLNRLAAHPPFASWRNSEEARTDRPSQQLRSLNGEWR*
	119	MANMFALILVIATLVTGILWCVDKFFFAPKRRERQAAAQAAAGDSLDKATLKKVAPKPGWLETGASVFPVLAIVLIVRSFIYEPFQIPSGSMMPTLLIGDFYPYDVPDYAMHAPIRGSPGSSDKQEGEWPTGLRLSRIGGIHSLAVVLQRRDWENPGVTQLNRLAAHPPFASWRNSEEARTDRPSQQLRSLNGEWR*
	117	MANMFALILVIATLVTGILWCVDKFFFAPKRRERQAAAQAAAGDSLDKATLKKVAPKPGWLETGASVFPVLAIVLIVRSFIYEPFQIPSGSMMPTLLIGYPYDVPDYAMHAPIRGSPGSSDKQEGEWPTGLRLSRIGGIHSLAVVLQRRDWENPGVTQLNRLAAHPPFASWRNSEEARTDRPSQQLRSLNGEWR*
	113	MANMFALILVIATLVTGILWCVDKFFFAPKRRERQAAAQAAAGDSLDKATLKKVAPKPGWLETGASVFPVLAIVLIVRSFIYEPFQIPSGSMMPTYPYDVPDYAMHAPIRGSPGSSDKQEGEWPTGLRLSRIGGIHSLAVVLQRRDWENPGVTQLNRLAAHPPFASWRNSEEARTDRPSQQLRSLNGEWR*
	111	MANMFALILVIATLVTGILWCVDKFFFAPKRRERQAAAQAAAGDSLDKATLKKVAPKPGWLETGASVFPVLAIVLIVRSFIYEPFQIPSGSMMYPYDVPDYAMHAPIRGSPGSSDKQEGEWPTGLRLSRIGGIHSLAVVLQRRDWENPGVTQLNRLAAHPPFASWRNSEEARTDRPSQQLRSLNGEWR*
	109	MANMFALILVIATLVTGILWCVDKFFFAPKRRERQAAAQAAAGDSLDKATLKKVAPKPGWLETGASVFPVLAIVLIVRSFIYEPFQIPSGSYPYDVPDYAMHAPIRGSPGSSDKQEGEWPTGLRLSRIGGIHSLAVVLQRRDWENPGVTQLNRLAAHPPFASWRNSEEARTDRPSQQLRSLNGEWR*
	93	MANMFALILVIATLVTGILWCVDKFFFAPKRRERQAAAQAAAGDSLDKATLKKVAPKPGWLETGASVFPVLAIVLYPYDVPDYAMHAPIRGSPGSSDKQEGEWPTGLRLSRIGGIHSLAVVLQRRDWENPGVTQLNRLAAHPPFASWRNSEEARTDRPSQQLRSLNGEWR*
	73	MANMFALILVIATLVTGILWCVDKFFFAPKRRERQAAAQAAAGDSLDKATLKKVAYPYDVPDYAMHAPIRGSPGSSDKQEGEWPTGLRLSRIGGIHSLAVVLQRRDWENPGVTQLNRLAAHPPFASWRNSEEARTDRPSQQLRSLNGEWR*
	61	MANMFALILVIATLVTGILWCVDKFFFAPKRRERQAAAQAAAGYPYDVPDYAMHAPIRGSPGSSDKQEGEWPTGLRLSRIGGIHSLAVVLQRRDWENPGVTQLNRLAAHPPFASWRNSEEARTDRPSQQLRSLNGEWR*
	57	MANMFALILVIATLVTGILWCVDKFFFAPKRRERQAAAQYPYDVPDYAMHAPIRGSPGSSDKQEGEWPTGLRLSRIGGIHSLAVVLQRRDWENPGVTQLNRLAAHPPFASWRNSEEARTDRPSQQLRSLNGEWR*
	55	MANMFALILVIATLVTGILWCVDKFFFAPKRRERQAAYPYDVPDYAMHAPIRGSPGSSDKQEGEWPTGLRLSRIGGIHSLAVVLQRRDWENPGVTQLNRLAAHPPFASWRNSEEARTDRPSQQLRSLNGEWR*
	53	MANMFALILVIATLVTGILWCVDKFFFAPKRRERQYPYDVPDYAMHAPIRGSPGSSDKQEGEWPTGLRLSRIGGIHSLAVVLQRRDWENPGVTQLNRLAAHPPFASWRNSEEARTDRPSQQLRSLNGEWR*
	51	MANMFALILVIATLVTGILWCVDKFFFAPKRREYPYDVPDYAMHAPIRGSPGSSDKQEGEWPTGLRLSRIGGIHSLAVVLQRRDWENPGVTQLNRLAAHPPFASWRNSEEARTDRPSQQLRSLNGEWR*
	49	MANMFALILVIATLVTGILWCVDKFFFAPKRYPYDVPDYAMHAPIRGSPGSSDKQEGEWPTGLRLSRIGGIHSLAVVLQRRDWENPGVTQLNRLAAHPPFASWRNSEEARTDRPSQQLRSLNGEWR*
	47	MANMFALILVIATLVTGILWCVDKFFFAPYPYDVPDYAMHAPIRGSPGSSDKQEGEWPTGLRLSRIGGIHSLAVVLQRRDWENPGVTQLNRLAAHPPFASWRNSEEARTDRPSQQLRSLNGEWR*
	45	MANMFALILVIATLVTGILWCVDKFFFYPYDVPDYAMHAPIRGSPGSSDKQEGEWPTGLRLSRIGGIHSLAVVLQRRDWENPGVTQLNRLAAHPPFASWRNSEEARTDRPSQQLRSLNGEWR*
	43	MANMFALILVIATLVTGILWCVDKFYPYDVPDYAMHAPIRGSPGSSDKQEGEWPTGLRLSRIGGIHSLAVVLQRRDWENPGVTQLNRLAAHPPFASWRNSEEARTDRPSQQLRSLNGEWR*
	33	MANMFALILVIATLVYPYDVPDYAMHAPIRGSPGSSDKQEGEWPTGLRLSRIGGIHSLAVVLQRRDWENPGVTQLNRLAAHPPFASWRNSEEARTDRPSQQLRSLNGEWR*
