## Supplementary Table 2 for "Cotranslational folding of a periplasmic protein domain in *Escherichia coli*"

### Sheet: FP data
	Supplementary Table 2. Repeat fFL measurements, means, STDs, and SEMs for all constructs shown in Fig. 2a and Fig. 3a
		fFL									fFL
	N	Repeat 1	Repeat 2	Repeat 3	Mean	Std Dev	Std Error		N	Mutant	Repeat 1	Repeat 2	Repeat 3	Mean	Std Dev	Std Error	t-test (vs N382)	t-test (vs N382_5GS)
	33	0.0700267	0.0577135	0.0530118	0.0602507	0.0087866	0.00507294		55	N55_F5R_L7R	0.330262	0.34433	0.297344	0.323979	0.024115	0.0139228
	43	0.0632496	0.0686477	0.101351	0.0777495	0.020617	0.0119033		209	N209_P2Ntdel	0.298446	0.287084	0.235654	0.273728	0.033459	0.0193176
	45	0.0622514	0.0507012	0.0490048	0.0539858	0.00720831	0.00416172		213	N213_FDYP_A	0.35386	0.377515	0.408022	0.379799	0.0271536	0.0156771
	47	0.0504445	0.0640971	0.0564913	0.057011	0.00684116	0.00394975		223	N223_ERRFFD_A	0.204193	0.204193	0.267614	0.225333	0.0366159	0.0211402
	49	0.142678	0.0989333	0.130931	0.124181	0.0226402	0.0130713		223	N223_C171A	0.392328	0.395729	0.359597	0.382551	0.0199517	0.0115191	0.0248254
	51	0.146678	0.156598	0.137877	0.147051	0.00936597	0.00540744		223	N223_C177A	0.387163	0.365957	0.369225	0.374115	0.0114175	0.00659189	0.015033
	53	0.240735	0.261444	0.226315	0.242832	0.0176581	0.0101949		319	N319_P2Ntdel	0.103212	0.103267	0.0889218	0.0984669	0.00826631	0.00477256
	55	0.446796	0.414621	0.476659	0.446025	0.0310262	0.017913		327	N327_P2Ntdel	0.0897286	0.101675	0.0986351	0.0966795	0.00620854	0.0035845
	57	0.399372	0.393467	0.420585	0.404474	0.0142608	0.0082335		342	N342_P2Ntdel	0.126406	0.13284	0.155323	0.13819	0.0151826	0.00876569
	61	0.170299	0.201773	0.165104	0.179059	0.0198419	0.0114557		352	N352_P2Ntdel	0.12079	0.130268	0.116025	0.122361	0.00725042	0.00418603
	73	0.139611	0.152508	0.152719	0.148279	0.0075074	0.0043344		362	N362_P2Ntdel	0.178134	0.163678	0.158914	0.166909	0.0100092	0.00577879
	93	0.134553	0.0708168	0.0905455	0.0986383	0.0326295	0.0188386		372	N372_P2Ntdel	0.149617	0.158573	0.217548	0.175246	0.0369072	0.0213084
	109	0.0673627	0.0834261	0.0956669	0.0821519	0.0141951	0.00819554		382	N382_P2Ntdel	0.228902	0.21092	0.236186	0.225336	0.0130054	0.00750865	6.1284e-07
	111	0.054623	0.0793582	0.0377128	0.0572313	0.0209449	0.0120925		392	N392_P2Ntdel	0.196608	0.22191	0.20672	0.208413	0.0127355	0.00735286
	113	0.0534688	0.0263325	0.0465447	0.0421153	0.0141	0.00814064		412	N412_P2Ntdel	0.209179	0.245245	0.261413	0.238612	0.0267411	0.015439
	117	0.0260503	0.030469	0.0312766	0.0292653	0.00281341	0.00162432		422	N422_P2Ntdel	0.168477	0.221111	0.180922	0.19017	0.0275089	0.0158823
	119	0.0512713	0.0494004	0.0618807	0.0541842	0.00673075	0.003886		382	N382_1GS	0.752615	0.67574	0.759698	0.729351	0.0465634	0.0268834	0.280573
	121	0.176944	0.182165	0.250328	0.203146	0.0409445	0.0236393		382	N382_2GS	0.739586	0.699596	0.723139	0.720774	0.0200994	0.0116044	0.107262
	123	0.169897		0.243236	0.206567	0.0518591	0.0299409		382	N382_3GS	0.85815	0.774764	0.845601	0.826172	0.0449603	0.0259578	0.00759227
	125	0.0675793	0.0996901	0.0645763	0.0772819	0.0194641	0.0112376		382	N382_4GS	0.911235	0.863022	0.829417	0.867891	0.0411261	0.0237442	0.00200401
	127	0.0867855	0.113959	0.0937536	0.098166	0.0141138	0.00814863		382	N382_5GS	0.841203	0.893322	0.929427	0.887984	0.0443537	0.0256076	0.00174699
	129	0.115065	0.111321	0.164586	0.130324	0.0297306	0.0171649		382	N382_6GS	0.893454	0.879319	0.861675	0.878149	0.0159219	0.0091925	5.16606e-05	0.73604
	135	0.0972523	0.114795	0.121804	0.111284	0.0126467	0.00730159		382	N382_8GS	0.741977	0.629887	0.790223
	137	0.0899905	0.131544	0.117143	0.112892	0.0211003	0.0121823		382	N382_8GS	0.685863	0.654038	0.649651	0.69194	0.0620897	0.025348	0.926237	0.00193299
	143	0.0833366	0.0918402	0.0794352	0.0848706	0.00634321	0.00366225		382	N382_10GS	0.694921	0.615095	0.608355
	151	0.0688168	0.0872239	0.067997	0.0746793	0.0108717	0.0062768		382	N382_10GS	0.690962	0.647144	0.589531	0.641001	0.0443335	0.0180991	0.0797236	0.000100568
	159	0.130392	0.167648	0.192895	0.163645	0.0314431	0.0181537		382	N382_12GS	0.57186	0.48392	0.523388
	167	0.12393	0.112035	0.111568	0.115844	0.00700601	0.00404492		382	N382_12GS	0.642841	0.675447	0.585905	0.58056	0.0715465	0.0292087	0.0313621	0.000279008
	175	0.0735573	0.0904812	0.122041	0.0953597	0.0246071	0.0142069		382	N382_14GS	0.394377	0.292717	0.36422
	183	0.0958625	0.090852	0.090852	0.0925221	0.00289281	0.00167017		382	N382_14GS	0.465841	0.473499	0.500482
	191	0.0687806	0.0687554		0.068768	1.78213e-05	1.02891e-05		382	N382_14GS	0.398479	0.398524	0.413979	0.411346	0.0629448	0.0209816	2.66696e-05	2.97342e-07
	199	0.0658985	0.0637107		0.0648046	0.00154698	0.000893147
	201	0.0634267	0.0498602	0.0565624	0.0566164	0.00678344	0.00391642
	203	0.0501459	0.0489018	0.0562812	0.0517763	0.00395065	0.00228091
	205	0.0562812	0.0593225	0.0634267	0.0596768	0.00358591	0.00207032
	207	0.286649	0.205338	0.207073	0.23302	0.0464522	0.0268192
	209	0.232982	0.266335	0.223642	0.240986	0.0224438	0.0129579
	211	0.246973	0.218099	0.196237	0.220436	0.0254484	0.0146926
	213	0.542047	0.461692	0.495504	0.499748	0.0403453	0.0232934
	215	0.102825	0.12281	0.147129	0.124255	0.0221877	0.0128101
	217	0.100899	0.183294	0.183294	0.155829	0.0475713	0.0274653
	219	0.094753	0.10667	0.102118	0.10118	0.00601337	0.00347182
	221	0.200427	0.145273	0.178114	0.174605	0.0277436	0.0160178
	223	0.485902	0.511547	0.430171	0.475874	0.0416045	0.0240204
	225	0.191026	0.255514	0.208236	0.218259	0.0333917	0.0192787
	227	0.159474	0.157228	0.147403	0.154702	0.00641962	0.00370637
	229	0.134296	0.116592	0.105774	0.118887	0.0143993	0.00831346
	231	0.203315	0.200234	0.208236	0.203928	0.00403635	0.00233039
	233	0.150418		0.239312	0.194865	0.0628579	0.0444472
	241	0.114386	0.0811792	0.0766344	0.0907333	0.0206097	0.011899
	247	0.0802653	0.0912234	0.0912234	0.0875707	0.00632669	0.00365272
	249	0.112308	0.100942	0.105812	0.106354	0.0057023	0.00329223
	255	0.0513922	0.0827489		0.0670706	0.0221725	0.0156783
	257	0.132893	0.12073	0.129526	0.127717	0.00628028	0.00362592
	263	0.0538435	0.0655182	0.0602064	0.059856	0.0058452	0.00337473
	271	0.110345	0.162901		0.136623	0.0371627	0.026278
	279	0.0965148	0.138871		0.117693	0.0299502	0.021178
	287	0.144761	0.132384	0.117747	0.131631	0.0135227	0.00780736
	295	0.111652	0.168016	0.102804	0.127491	0.0353738	0.0204231
	303	0.0953983	0.0785736	0.116544	0.0968386	0.019026	0.0109847
	313	0.102247	0.0966667	0.0885253	0.0958129	0.00690044	0.00398397
	319	0.0730001	0.0711877	0.0712972	0.0718283	0.00101626	0.000586739
	327	0.0622946	0.0707534	0.0780488	0.0703656	0.00788426	0.00455198
	342	0.182991	0.198642	0.19891	0.193514	0.0091145	0.00526226
	352	0.209784	0.254966	0.231951	0.232234	0.0225921	0.0130435
	362	0.1719	0.167335	0.197654	0.178963	0.0163468	0.00943784
	372	0.264423	0.279226	0.316247	0.286632	0.0266938	0.0154117
	382	0.703055	0.691162	0.692308	0.695508	0.00656022	0.00378754
	392	0.739225	0.71574	0.700801	0.718589	0.0193696	0.011183
	402	0.729059	0.737483	0.694078	0.720207	0.0230168	0.0132888
	412	0.734202	0.676869	0.726349	0.712473	0.0310828	0.0179457
	422	0.700305	0.712297	0.767101	0.726568	0.0356112	0.0205601
	454	0.688887	0.675806	0.595773	0.653489	0.0504095	0.0291039
